# A high-throughput assay for directly monitoring nucleolar rRNA biogenesis

**DOI:** 10.1101/2021.07.19.452935

**Authors:** Carson J. Bryant, Mason A. McCool, Laura Abriola, Yulia V. Surovtseva, Susan J. Baserga

## Abstract

Studies of the regulation of nucleolar function are critical for ascertaining clearer insights into the basic biological underpinnings of ribosome biogenesis, and for future development of therapeutics to treat cancer and ribosomopathies. A number of high-throughput primary assays based on morphological alterations of the nucleolus can indirectly identify hits affecting ribosome biogenesis. However, there is a need for a more direct high-throughput assay for nucleolar function to further evaluate hits. Previous reports have monitored nucleolar RNA biogenesis using 5-ethynyl uridine (5-EU) in low-throughput. We report a miniaturized, high-throughput 5-EU assay for nucleolar function which enables specific calculation of nucleolar rRNA biogenesis inhibition, based on co-staining of the nucleolar protein fibrillarin (FBL). The assay utilizes two siRNA controls, a negative non-targeting siRNA control (siNT) and a positive siRNA control targeting *POLR1A* (siPOLR1A), and specifically quantifies median 5-EU signal within nucleoli. Maximum nuclear 5-EU signal can also be used to monitor the effects of putative small molecule inhibitors of RNAP1, like BMH-21, or other treatment conditions that cause FBL dissociation. We validate the 5-EU assay on 68 predominately nucleolar hits from a high-throughput primary screen, showing that 58/68 hits significantly inhibit nucleolar rRNA biogenesis. Our new method establishes direct quantification of nucleolar function in high-throughput, facilitating closer study of ribosome biogenesis in health and disease.
