## Supplemental Tables 1 and 2 for "A high-throughput assay for directly monitoring nucleolar rRNA biogenesis"

### Sheet: Supplementary Table 1
Supplementary Table 1. 68 ribosome biogenesis factors used to validate the miniaturized 5-EU assay.
HGNC Symbol	HGNC ID	RB function	RNAP1 transcription	Pre-rRNA processing	RP binding stage	References (DOI)	Mean 5-EU percent inhibition [%] (n = 3 biological replicates)
MYC	HGNC:7553	pre-rRNA transcription	yes			10.1038/ncb1224	119.205
HEATR1	HGNC:25517	pre-rRNA processing	yes	yes (SSU)		10.1101/gad.1226604, 10.1101/gad.436707, 10.1080/15384101.2017.1403685	116.436
DNTTIP2	HGNC:24013	pre-rRNA transcription	yes	yes		10.1016/j.molcel.2013.08.011, 10.1111/j.1365-2443.2011.01524.x	112.559
DDX19B	HGNC:2742	subunit export				10.1371/journal.pone.0149571	111.083
RPL3	HGNC:10332	ribosomal protein			early nucleolar	10.1146/annurev-biochem-060614-033917	110.595
SUPT6H	HGNC:11470	pre-rRNA transcription	yes			10.1128/MCB.01499-14 (yeast); 10.1093/nar/gkx529	107.134
RPS28	HGNC:10418	ribosomal protein			middle nucleolar	10.1146/annurev-biochem-060614-033917	106.233
SUPT5H	HGNC:11469	pre-rRNA transcription	yes			10.1016/j.celrep.2018.01.056	105.916
RPL19	HGNC:10312	ribosomal protein			middle nucleolar	10.1146/annurev-biochem-060614-033917	105.201
EIF4A3	HGNC:18683	pre-rRNA transcription	yes	yes (SSU)		10.1016/j.molcel.2013.08.011, 10.1101/gad.2045411, 10.1128/MCB.05832-11	102.982
POLR2E	HGNC:9192	pre-rRNA transcription	yes			10.1016/j.molcel.2013.08.011, 10.1007/978-94-007-4525-4_10	100.42
DDX56	HGNC:18193	subunit export				10.1186/s13287-020-01800-w (mouse)	99.6035
RPS4X	HGNC:10424	ribosomal protein			early nucleolar	10.1083/jcb.201005117	98.4905
RPS6	HGNC:10429	ribosomal protein			early nucleolar	10.1146/annurev-biochem-060614-033917	98.3213
RPS8	HGNC:10441	ribosomal protein			early nucleolar	10.1146/annurev-biochem-060614-033917	96.7984
RPS3A	HGNC:10421	ribosomal protein			early nucleolar	10.1146/annurev-biochem-060614-033917	95.886
RPS14	HGNC:10387	ribosomal protein			early nucleolar	10.1146/annurev-biochem-060614-033917	94.4873
NOL11	HGNC:24557	pre-rRNA processing	yes	yes (SSU)		10.1371/journal.pgen.1002892	93.7798
RPS24	HGNC:10411	ribosomal protein			early nucleolar	10.1146/annurev-biochem-060614-033917	91.9626
WBP11	HGNC:16461	pre-rRNA processing		yes (GO, IEA)		10.5281/zenodo.5080993	91.895
RPS5	HGNC:10426	ribosomal protein			middle nucleolar	10.1146/annurev-biochem-060614-033917	91.2157
RPS7	HGNC:10440	ribosomal protein			late nucleolar	10.1146/annurev-biochem-060614-033917	91.0797
MDN1	HGNC:18302	pre-rRNA processing	yes	yes (LSU)		10.1016/j.molcel.2016.09.039; 10.1091/mbc.E20-10-0670; 10.1016/j.molcel.2013.08.011	90.8123
RPS16	HGNC:10396	ribosomal protein			middle nucleolar	10.1146/annurev-biochem-060614-033917	89.9551
ESF1	HGNC:15898	pre-rRNA processing		yes		10.1016/j.molcel.2013.08.011; 10.1093/nar/gkh518 (yeast)	89.5736
RPL18	HGNC:10310	ribosomal protein			early nucleolar	10.1146/annurev-biochem-060614-033917	88.5057
RPL26	HGNC:10327	ribosomal protein			middle nucleolar	10.1146/annurev-biochem-060614-033917	86.9437
RPL17	HGNC:10307	ribosomal protein			middle nucleolar	10.1146/annurev-biochem-060614-033917	86.7844
RRN3	HGNC:30346	pre-rRNA transcription	yes			10.1093/embo-reports/kvd032, 10.1073/pnas.080063997, 10.1093/emboj/20.6.1373	84.514
RPS9	HGNC:10442	ribosomal protein			early nucleolar	10.1146/annurev-biochem-060614-033917	83.6594
RPLP2	HGNC:10377	ribosomal protein				10.1146/annurev-biochem-060614-033917	81.7768
RPS13	HGNC:10386	ribosomal protein			early nucleolar	10.1146/annurev-biochem-060614-033917	81.7381
RPL8	HGNC:10368	ribosomal protein			late nucleolar	10.1146/annurev-biochem-060614-033917	81.4649
KIF11	HGNC:6388	pre-rRNA transcription	yes			10.1091/mbc.E20-10-0670	81.2546
RPL35A	HGNC:10345	ribosomal protein			early nucleolar	10.1146/annurev-biochem-060614-033917	80.816
RPL23A	HGNC:10317	ribosomal protein			middle nucleolar	10.1146/annurev-biochem-060614-033917	80.7384
RPL24	HGNC:10325	ribosomal protein			cytoplasmic	10.1146/annurev-biochem-060614-033917	80.6942
BCCIP	HGNC:978	pre-rRNA processing		yes (LSU)		10.1093/nar/gkaa1114	80.6184
RPL7	HGNC:10363	ribosomal protein			early nucleolar	10.1146/annurev-biochem-060614-033917	80.2023
RPS11	HGNC:10384	ribosomal protein			early nucleolar	10.1146/annurev-biochem-060614-033917	79.625
NOP56	HGNC:15911	pre-rRNA processing		yes		10.1002/wrna.117	77.7376
UTP4	HGNC:1983	pre-rRNA processing	yes	yes (SSU)		10.1093/nar/gkq185	77.1736
RPS15A	HGNC:10389	ribosomal protein			early nucleolar	10.1083/jcb.201005117	77.0873
RPP30	HGNC:17688	pre-rRNA processing		yes		10.1101/gad.11.18.2414 (yeast), 10.1016/j.molcel.2013.08.011	70.9573
EXOSC9	HGNC:9137	pre-rRNA processing		yes		10.26508/lsa.202000678	69.7124
RIOX2	HGNC:19441	ribosome assembly (RP hydroxylation)				10.1093/neuonc/noz126.182, 10.1038/nchembio.1093	68.4774
RPS10	HGNC:10383	ribosomal protein			cytoplasmic	10.1146/annurev-biochem-060614-033917	66.981
NUMA1	HGNC:8059	pre-rRNA processing		yes		10.1016/j.celrep.2018.01.056	66.376
MPHOSPH10	HGNC:7213	pre-rRNA processing		yes (SSU)		10.1091/mbc.9.2.437	65.5496
NSA2	HGNC:30728	ribosome assembly		yes (LSU)		10.1074/jbc.M602199200	64.9221
TRMT112	HGNC:26940	pre-rRNA modification		yes (SSU)		10.1091/mbc.E15-02-0073	64.7219
RPS21	HGNC:10409	ribosomal protein			middle nucleolar	10.1146/annurev-biochem-060614-033917	64.5616
NOP58	HGNC:29926	pre-rRNA processing		yes		10.1002/wrna.117	60.943
UTP20	HGNC:17897	pre-rRNA processing		yes (SSU)		10.1016/j.bbamcr.2007.04.002	58.8885
RPUSD2	HGNC:24180	pre-rRNA modification				10.5281/zenodo.5080993	57.0693
RRS1	HGNC:17083	ribosome assembly				10.1016/j.celrep.2013.08.049	56.6832
NUDT16	HGNC:26442	pre-rRNA processing		yes (LSU)		10.1016/s1097-2765(04)00127-3	53.7189
NOLC1	HGNC:15608	pre-rRNA modification				10.1091/mbc.11.2.567, 10.1038/nature14978	51.3298
NOL8	HGNC:23387	pre-rRNA processing		yes		10.1093/nar/gkl603	47.8168
METTL15	HGNC:26606	mitochondrial pre-rRNA modification				10.1093/nar/gkz735, 10.1074/jbc.RA119.012127	46.4732
SUV39H1	HGNC:11479	pre-rRNA transcription	repression	yes (GO, IEA)		10.1016/j.cell.2008.03.030	46.0878
XRCC5	HGNC:12833	pre-rRNA processing		yes (SSU)		10.1038/s41586-020-2041-2	44.3698
ABCE1	HGNC:69	ribosome recycling				10.1016/j.celrep.2020.107895	36.4275
TTF1	HGNC:12397	pre-rRNA transcription	yes			10.1073/pnas.92.13.5827	27.3959
MPV17L2	HGNC:28177	mito-ribosome assembly				10.1093/nar/gku513	24.7909
MAF1	HGNC:24966	pre-rRNA transcription	repression			10.1016/S1097-2765(02)00787-6, 10.1038/s41598-020-68665-0	24.4858
POLR1D	HGNC:20422	pre-rRNA transcription	yes			10.1042/bss0730203	16.6883
TAF1D	HGNC:28759	pre-rRNA transcription	yes			10.1074/jbc.M501595200 , 10.1038/sj.emboj.7601601	10.7581

### Sheet: Supplementary Table 2
Supplementary Table 2. siRNAs used for 72 h target knockdown.
HGNC Symbol	HGNC ID	Dharmacon (Horizon Discovery) Catalog Number		Control siRNA	HGNC ID	Dharmacon (Horizon Discovery) Catalog Number
ABCE1	HGNC:69	L-008702-00		Non-targeting	N/A	D-001810-10
BCCIP	HGNC:978	L-013030-00		POLR1A	HGNC:17264	M-013983-01
DDX19B	HGNC:2742	L-013471-01		NOL11	HGNC:24557	M-016695-01
DDX56	HGNC:18193	L-020410-01
DNTTIP2	HGNC:24013	L-020513-01
EIF4A3	HGNC:18683	L-020762-00
ESF1	HGNC:15898	L-015235-01
EXOSC9	HGNC:9137	L-019924-01
HEATR1	HGNC:25517	L-015939-02
KIF11	HGNC:6388	L-003317-00
MAF1	HGNC:24966	L-018603-01
MDN1	HGNC:18302	L-009786-00
METTL15	HGNC:26606	L-016943-01
MPHOSPH10	HGNC:7213	L-012128-01
MPV17L2	HGNC:28177	L-014959-02
MYC	HGNC:7553	L-003282-02
NOL11	HGNC:24557	L-016695-01
NOL8	HGNC:23387	L-016976-01
NOLC1	HGNC:15608	L-019843-00
NOP56	HGNC:15911	L-019143-01
NOP58	HGNC:29926	L-017973-01
NSA2	HGNC:30728	L-017043-01
NUDT16	HGNC:26442	L-016334-01
NUMA1	HGNC:8059	L-005272-00
POLR1D	HGNC:20422	L-020979-01
POLR2E	HGNC:9192	L-004739-01
RIOX2	HGNC:19441	L-016031-01
RPL17	HGNC:10307	L-013633-01
RPL18	HGNC:10310	L-011142-01
RPL19	HGNC:10312	L-010865-01
RPL23A	HGNC:10317	L-012863-00
RPL24	HGNC:10325	L-011144-02
RPL26	HGNC:10327	L-011132-01
RPL3	HGNC:10332	L-012975-01
RPL35A	HGNC:10345	L-013543-01
RPL7	HGNC:10363	L-013727-00
RPL8	HGNC:10368	L-013721-02
RPLP2	HGNC:10377	L-004314-01
RPP30	HGNC:17688	L-015336-01
RPS10	HGNC:10383	L-011136-00
RPS11	HGNC:10384	L-013569-02
RPS13	HGNC:10386	L-011150-02
RPS14	HGNC:10387	L-013532-00
RPS15A	HGNC:10389	L-013542-01
RPS16	HGNC:10396	L-013627-00
RPS21	HGNC:10409	L-011153-00
RPS24	HGNC:10411	L-011155-00
RPS28	HGNC:10418	L-013679-02
RPS3A	HGNC:10421	L-013603-01
RPS4X	HGNC:10424	L-011138-00
RPS5	HGNC:10426	L-010498-00
RPS6	HGNC:10429	L-003024-00
RPS7	HGNC:10440	L-013700-01
RPS8	HGNC:10441	L-011140-01
RPS9	HGNC:10442	L-011131-00
RPUSD2	HGNC:24180	L-015920-01
RRN3	HGNC:30346	L-016947-00
RRS1	HGNC:17083	L-014077-01
SUPT5H	HGNC:11469	L-016234-00
SUPT6H	HGNC:11470	L-010540-00
SUV39H1	HGNC:11479	L-009604-00
TAF1D	HGNC:28759	L-014314-02
TRMT112	HGNC:26940	L-020786-01
TTF1	HGNC:12397	L-012378-00
UTP20	HGNC:17897	L-020215-00
UTP4	HGNC:1983	L-015011-00
WBP11	HGNC:16461	L-013343-00
XRCC5	HGNC:12833	L-010491-00
